# Insights into The Codon Usage Bias of 13 Severe Acute Respiratory Syndrome Coronavirus 2 (SARS-CoV-2) Isolates from Different Geo-locations

**DOI:** 10.1101/2020.04.01.019463

**Authors:** Saif M. Khodary, Ali Mostafa Anwar

## Abstract

Severe acute respiratory syndrome coronavirus 2 (SARS-CoV-2) is the causative agent of Coronavirus disease 2019 (COVID-19) which is an infectious disease that spread throughout the world and was declared as a pandemic by the World Health Organization (WHO). In this study, we performed a genome-wide analysis on the codon usage bias (CUB) of 13 SARS-CoV-2 isolates from different geo-locations (countries) in an attempt to characterize it, unravel the main force shaping its pattern, and understand its adaptation to *Homo sapiens*. Overall results revealed that, SARS-CoV-2 codon usage is slightly biased similarly to other RNA viruses. Nucleotide and dinucleotide compositions displayed a bias toward A/U content in all codon positions and CpU-ended codons preference, respectively. Eight common putative preferred codons were identified, and all of them were A/U-ended (U-ended: 7, A-ended: 1). In addition, natural selection was found to be the main force structuring the codon usage pattern of SARS-CoV-2. However, mutation pressure and other factors such as compositional constraints and hydrophobicity had an undeniable contribution. Two adaptation indices were utilized and indicated that SARS-CoV-2 is moderately adapted to *Homo sapiens* compared to other human viruses. The outcome of this study may help in understanding the underlying factors involved in the evolution of SARS-CoV-2 and may aid in vaccine design strategies.
