## Supplementary file 1 for "Insights into The Codon Usage Bias of 13 Severe Acute Respiratory Syndrome Coronavirus 2 (SARS-CoV-2) Isolates from Different Geo-locations"

### Sheet: Sheet1
Supplementary file 1. The 13 SARS-CoV-2 isolates used in the study [Source: National Center for Biotechnology Information (NCBI) virus portal; https://www.ncbi.nlm.nih.gov/labs/virus/vssi/#/].
Accession	Release_Date	Species	Genus	Family	Length	Nuc_Completeness	Authors	Publications	Geo_Location	Host	Isolation_Source	Collection_Date	GenBank_Title
MT007544	2020-01-31T00:00:00Z	Severe acute respiratory syndrome-related coronavirus	Betacoronavirus	Coronaviridae	29893	GenBank	Caly,L., Seemann,T., Schultz,M., Druce,J., Taiaroa,G.		Australia	Homo sapiens		2020-01-25	Severe acute respiratory syndrome coronavirus 2 isolate Australia/VIC01/2020, complete genome
MT126808	2020-03-02T00:00:00Z	Severe acute respiratory syndrome-related coronavirus	Betacoronavirus	Coronaviridae	29876	GenBank	Amgarten,D., Malta,F., Ruiz,R.M., Petroni,R., Santana,R.A.F., de Menezes,F.G., Mangueira,C.L.P., Pinho,J.R.R.		Brazil	Homo sapiens	oronasopharynx	2020-02-28	Severe acute respiratory syndrome coronavirus 2 isolate SARS-CoV-2/SP02/human/2020/BRA, complete genome
MT123290	2020-02-28T00:00:00Z	Severe acute respiratory syndrome-related coronavirus	Betacoronavirus	Coronaviridae	29891	GenBank	Shi,Y., Sun,J., Zheng,K., Huang,J., Zhao,J.		China	Homo sapiens	oronasopharynx	2020-02-05	Severe acute respiratory syndrome coronavirus 2 isolate SARS-CoV-2/IQTC01/human/2020/CHN, complete genome
MT050493	2020-03-06T00:00:00Z	Severe acute respiratory syndrome-related coronavirus	Betacoronavirus	Coronaviridae	29851	GenBank	Potdar,V., Choudhary,M., Yadav,P.D., Shete-Aich,A.		India	Homo sapiens	oronasopharynx	2020-01-31	Severe acute respiratory syndrome coronavirus 2 isolate SARS-CoV-2/166/human/2020/IND, complete genome
MT066156	2020-03-09T00:00:00Z	Severe acute respiratory syndrome-related coronavirus	Betacoronavirus	Coronaviridae	29867	GenBank	Capobianchi,M.R., Rueca,M., Messina,F., Giombini,E., Carletti,F., Colavita,F., Castilletti,C., Lalle,E., Bordi,L., Vairo,E., Nicastri,E., Ippolito,G., Gruber,C.E.M., Bartolini,B.		Italy	Homo sapiens	lung, oronasopharynx	2020-01-30	Severe acute respiratory syndrome coronavirus 2 isolate SARS-CoV-2/INMI1/human/2020/ITA, complete genome
MT072688	2020-02-18T00:00:00Z	Severe acute respiratory syndrome-related coronavirus	Betacoronavirus	Coronaviridae	29811	GenBank	Bastola,A., Sah,R., Rodriguez-Morales,A.J., Lal,B.K., Jha,R., Ojha,H.C., Shrestha,B., Chu,D.K.W., Poon,L.L.M., Costello,A., Morita,K., Pandey,B.D., Chu,D., Gu,H., Peiris,M., Poon,L.	32057299	Nepal	Homo sapiens	oronasopharynx	2020-01-13	Severe acute respiratory syndrome coronavirus 2 isolate SARS0CoV-2/61-TW/human/2020/ NPL, complete genome
MT240479	2020-03-25T00:00:00Z	Severe acute respiratory syndrome-related coronavirus	Betacoronavirus	Coronaviridae	29836	GenBank	Javed,A., Niazi,S.K., Ghani,E., Saqib,M., Janjua,H.A., Corman,V.M., Zohaib,A.		Pakistan	Homo sapiens	oronasopharynx	2020-03-04	Severe acute respiratory syndrome coronavirus 2 isolate SARS-CoV-2/Gilgit1/human/2020/PAK, complete genome
MT039890	2020-02-11T00:00:00Z	Severe acute respiratory syndrome-related coronavirus	Betacoronavirus	Coronaviridae	29903	GenBank	Park,W.B., Kwon,N.-J., Choi,S.-J., Kang,C.K., Choe,P.G., Kim,J.Y., Yun,J., Lee,G.-W., Seong,M.-W., Kim,N., Seo,J.-S., Oh,M.-D.		South Korea	Homo sapiens		2020-01	Severe acute respiratory syndrome coronavirus 2 isolate SNU01, complete genome
MT233523	2020-03-24T00:00:00Z	Severe acute respiratory syndrome-related coronavirus	Betacoronavirus	Coronaviridae	29782	GenBank	Bracho,M.A., D'Auria,G., Gimeno,C., Ocete,M.D., De Marco,G., Garcia-Gonzalez,N., Beamud,B., Gonzalez-Candelas,F.		Spain	Homo sapiens		2020-03-04	Severe acute respiratory syndrome coronavirus 2 isolate SARS-CoV-2/Valencia8/human/2020/ESP, complete genome
MT093571	2020-02-21T00:00:00Z	Severe acute respiratory syndrome-related coronavirus	Betacoronavirus	Coronaviridae	29886	GenBank	Bengner,M., Palmerus,M., Lindsjo,O., Lind Karlberg,M., Monteil,V., Appelberg,S., Brave,A., Muradrasoli,S., Tegmark-Wisell,K.		Sweden	Homo sapiens		2020-02-07	Severe acute respiratory syndrome coronavirus 2 isolate SARS-CoV-2/01/human/2020/SWE, complete genome
MT066176	2020-02-14T00:00:00Z	Severe acute respiratory syndrome-related coronavirus	Betacoronavirus	Coronaviridae	29870	GenBank	Yeh,S.-H., Lin,Y.-Y., Lai,Y.-Y., Li,C.-L., Chang,S.-C., Chen,P.-J., Chang,S.-Y.		Taiwan	Homo sapiens		2020-02-05	Severe acute respiratory syndrome coronavirus 2 isolate SARS-CoV-2/NTU02/2020/TWN, complete genome
MT246484	2020-03-26T00:00:00Z	Severe acute respiratory syndrome-related coronavirus	Betacoronavirus	Coronaviridae	29870	GenBank	Roychoudhury,P., Greninger,A., Jerome,K.		USA	Homo sapiens		2020-03-15	Severe acute respiratory syndrome coronavirus 2 isolate SARS-CoV-2/WA-UW227/human/2020/USA, complete genome
MT192772	2020-03-16T00:00:00Z	Severe acute respiratory syndrome-related coronavirus	Betacoronavirus	Coronaviridae	29891	GenBank	Cao,T.M., Nguyen,H.T., Pham,H.T.T., Vu,N.P.H., Dao,M.H., Huynh,L.T.K., Nguyen,L.T., Nguyen,N.T., Nguyen,T.T.N., Nguyen,A.H., Luong,Q.C., Nguyen,T.V., Tran,K.C., Pham,Q.D., Tran,T., Hoang,C.Q., Nguyen,T.T., Le,H.Q., Phung,T.M., Vo,T.N.A., Nguyen,S.N., Pham,D.T., Phan,L.T.		Viet Nam	Homo sapiens		2020-01-22	Severe acute respiratory syndrome coronavirus 2 isolate SARS-CoV-2/nCoV-19-01S/human/2020/VNM, complete genome
