## Supplementary file 2 for "Insights into The Codon Usage Bias of 13 Severe Acute Respiratory Syndrome Coronavirus 2 (SARS-CoV-2) Isolates from Different Geo-locations"

### Sheet: Sheet1
Genes/ Accession number (SARS-CoV-2)	Country	Length	A%	U%	C%	G%	A3%	U3%	C3%	G3%	AU%	GC%	GC1%	GC2%	GC12%	AU3%	GC3%	ENc	CAI	GRAVY	AROMO	RCDI	tAI
N	Encodes for nucleocapsid (N) protein
MT007544.1	Australia	1260	31.746	21.0317	25	22.2222	30.4762	31.6667	22.619	15.2381	52.7778	47.2222	53.5714	50.2381	51.9048	62.1429	37.8571	51.0803	0.620471	-0.97136	0.0692124	1.34059	0.33354
MT126808.1	Brazil		31.746	21.0317	25	22.2222	30.4762	31.6667	22.619	15.2381	52.7778	47.2222	53.5714	50.2381	51.9048	62.1429	37.8571	51.0803	0.620471	-0.97136	0.0692124	1.34059	0.33192
MT123290.1	China		31.746	21.1111	24.9206	22.2222	30.4762	31.6667	22.619	15.2381	52.8571	47.1429	53.3333	50.2381	51.7857	62.1429	37.8571	51.0645	0.619834	-0.969451	0.0692124	1.34182	0.296887
MT050493.1	India		31.746	21.0317	25	22.2222	30.4762	31.6667	22.619	15.2381	52.7778	47.2222	53.5714	50.2381	51.9048	62.1429	37.8571	51.0803	0.620471	-0.97136	0.0692124	1.34059	0.337114
MT066156.1	Italy		31.746	21.0317	25	22.2222	30.4762	31.6667	22.619	15.2381	52.7778	47.2222	53.5714	50.2381	51.9048	62.1429	37.8571	51.0803	0.620471	-0.97136	0.0692124	1.34059	0.33354
MT072688.1	Nepal		31.746	21.0317	25	22.2222	30.4762	31.6667	22.619	15.2381	52.7778	47.2222	53.5714	50.2381	51.9048	62.1429	37.8571	51.0803	0.620471	-0.97136	0.0692124	1.34059	0.33354
MT240479.1	Pakistan		31.746	21.0317	25	22.2222	30.4762	31.6667	22.619	15.2381	52.7778	47.2222	53.5714	50.2381	51.9048	62.1429	37.8571	51.0803	0.620471	-0.97136	0.0692124	1.34059	0.33354
MT039890.1	South_Korea		31.746	21.0317	25	22.2222	30.4762	31.6667	22.619	15.2381	52.7778	47.2222	53.5714	50.2381	51.9048	62.1429	37.8571	51.0803	0.620471	-0.97136	0.0692124	1.34059	0.300122
MT233523.1	Spain		31.746	21.1905	24.8413	22.2222	30.4762	31.9048	22.381	15.2381	52.9365	47.0635	53.5714	50	51.7857	62.381	37.619	51.1818	0.617454	-0.960382	0.0692124	1.34015	0.33563
MT093571.1	Sweden		31.746	21.0317	25	22.2222	30.4762	31.6667	22.619	15.2381	52.7778	47.2222	53.5714	50.2381	51.9048	62.1429	37.8571	51.0803	0.620471	-0.97136	0.0692124	1.34059	0.300122
MT066176.1	Taiwan		31.746	21.0317	25	22.2222	30.4762	31.6667	22.619	15.2381	52.7778	47.2222	53.5714	50.2381	51.9048	62.1429	37.8571	51.0803	0.620471	-0.97136	0.0692124	1.34059	0.350867
MT246484.1	USA		31.746	21.0317	25	22.2222	30.4762	31.6667	22.619	15.2381	52.7778	47.2222	53.5714	50.2381	51.9048	62.1429	37.8571	51.0803	0.620471	-0.97136	0.0692124	1.34059	0.304815
MT192772.1	Vietnam		31.746	21.0317	25	22.2222	30.4762	31.6667	22.619	15.2381	52.7778	47.2222	53.5714	50.2381	51.9048	62.1429	37.8571	51.0803	0.620471	-0.97136	0.0692124	1.34059	0.33354
Average			31.746	21.0501	24.9817	22.2222	30.4762	31.685	22.6007	15.2381	52.7961	47.2039	53.5531	50.2198	51.8864	62.1612	37.8388	51.0869	0.62019	-0.970369	0.0692124	1.34065	0.325014
SD			1.05743e-09	0.0456857	0.0456857	5.92148e-10	7.10543e-15	0.0634451	0.0634451	3.55271e-15	0.0456857	0.0456857	0.0634451	0.0634451	0.0429525	0.0634451	0.0634451	0.0277161	0.000807598	0.00292728	0	0.000358073	0.0170453
E	Encodes for envelop (E) protein
MT007544.1	Australia	228	21.4912	40.3509	19.7368	18.4211	21.0526	44.7368	18.4211	15.7895	61.8421	38.1579	47.3684	32.8947	40.1316	65.7895	34.2105	51.488	0.481289	1.128	0.12	2.00245	0.344268
MT126808.1	Brazil		21.4912	40.3509	19.7368	18.4211	21.0526	44.7368	18.4211	15.7895	61.8421	38.1579	47.3684	32.8947	40.1316	65.7895	34.2105	51.488	0.481289	1.128	0.12	2.00245	0.34501
MT123290.1	China		21.4912	40.3509	19.7368	18.4211	21.0526	44.7368	18.4211	15.7895	61.8421	38.1579	47.3684	32.8947	40.1316	65.7895	34.2105	51.488	0.481289	1.128	0.12	2.00245	0.315822
MT050493.1	India		21.4912	40.3509	19.7368	18.4211	21.0526	44.7368	18.4211	15.7895	61.8421	38.1579	47.3684	32.8947	40.1316	65.7895	34.2105	51.488	0.481289	1.128	0.12	2.00245	0.345993
MT066156.1	Italy		21.4912	40.3509	19.7368	18.4211	21.0526	44.7368	18.4211	15.7895	61.8421	38.1579	47.3684	32.8947	40.1316	65.7895	34.2105	51.488	0.481289	1.128	0.12	2.00245	0.344268
MT072688.1	Nepal		21.4912	40.3509	19.7368	18.4211	21.0526	44.7368	18.4211	15.7895	61.8421	38.1579	47.3684	32.8947	40.1316	65.7895	34.2105	51.488	0.481289	1.128	0.12	2.00245	0.344268
MT240479.1	Pakistan		21.4912	40.3509	19.7368	18.4211	21.0526	44.7368	18.4211	15.7895	61.8421	38.1579	47.3684	32.8947	40.1316	65.7895	34.2105	51.488	0.481289	1.128	0.12	2.00245	0.344268
MT039890.1	South_Korea		21.9298	39.9123	19.7368	18.4211	21.0526	44.7368	18.4211	15.7895	61.8421	38.1579	47.3684	32.8947	40.1316	65.7895	34.2105	51.7937	0.485463	1.03467	0.12	1.96817	0.312625
MT233523.1	Spain		21.4912	40.3509	19.7368	18.4211	21.0526	44.7368	18.4211	15.7895	61.8421	38.1579	47.3684	32.8947	40.1316	65.7895	34.2105	51.488	0.481289	1.128	0.12	2.00245	0.345993
MT093571.1	Sweden		21.4912	40.3509	19.7368	18.4211	21.0526	44.7368	18.4211	15.7895	61.8421	38.1579	47.3684	32.8947	40.1316	65.7895	34.2105	51.488	0.481289	1.128	0.12	2.00245	0.317141
MT066176.1	Taiwan		21.4912	40.3509	19.7368	18.4211	21.4912	40.3509	19.7368	18.4211	61.8421	38.1579	47.3684	32.8947	40.1316	65.7895	34.2105	51.488	0.481289	1.128	0.12	2.00245	0.358157
MT246484.1	USA		21.4912	40.3509	19.7368	18.4211	21.0526	44.7368	18.4211	15.7895	61.8421	38.1579	47.3684	32.8947	40.1316	65.7895	34.2105	51.488	0.481289	1.128	0.12	2.00245	0.305315
MT192772.1	Vietnam		21.4912	40.3509	19.7368	18.4211	21.0526	44.7368	18.4211	15.7895	61.8421	38.1579	47.3684	32.8947	40.1316	65.7895	34.2105	51.488	0.481289	1.128	0.12	2.00245	0.344268
Average			21.525	40.3171	19.7368	18.4211	21.0864	44.3995	18.5223	15.9919	61.8421	38.1579	47.3684	32.8947	40.1316	65.7895	34.2105	51.5115	0.48161	1.12082	0.12	1.99981	0.335954
SD			0.116873	0.116873	3.55271e-15	0	0.116873	1.16873	0.350618	0.701235	7.10543e-15	7.10543e-15	7.10543e-15	0	0	0	7.10543e-15	0.0814542	0.00111223	0.0248705	4.16334e-17	0.00913545	0.0160872
S	Encodes for surface (S) glycoprotein
MT007544.1	Australia	3822	29.4349	33.2287	18.9168	18.4197	27.0016	46.2323	15.9341	10.832	62.6635	37.3365	45.2904	39.9529	42.6217	73.2339	26.7661	46.429	0.564519	-0.0820896	0.112333	1.54767	0.327254
MT126808.1	Brazil		29.4349	33.2548	18.9168	18.3935	27.0016	46.3108	15.9341	10.7535	62.6897	37.3103	45.2904	39.9529	42.6217	73.3124	26.6876	46.3883	0.564249	-0.079183	0.112333	1.54805	0.326635
MT123290.1	China		29.4349	33.2548	18.9168	18.3935	27.0016	46.3108	15.9341	10.7535	62.6897	37.3103	45.2904	39.9529	42.6217	73.3124	26.6876	46.3883	0.564249	-0.079183	0.112333	1.54805	0.290094
MT050493.1	India		29.4349	33.281	18.8906	18.3935	27.0016	46.3108	15.9341	10.7535	62.7159	37.2841	45.2904	39.8744	42.5824	73.3124	26.6876	46.3873	0.563888	-0.0772977	0.112333	1.54907	0.329793
MT066156.1	Italy		29.4349	33.2548	18.9168	18.3935	27.0016	46.3108	15.9341	10.7535	62.6897	37.3103	45.2904	39.9529	42.6217	73.3124	26.6876	46.3883	0.564249	-0.079183	0.112333	1.54805	0.326994
MT072688.1	Nepal		29.4349	33.281	18.8906	18.3935	27.0016	46.3893	15.8556	10.7535	62.7159	37.2841	45.2904	39.9529	42.6217	73.3909	26.6091	46.3614	0.564009	-0.079183	0.112333	1.54897	0.326786
MT240479.1	Pakistan		29.4349	33.2548	18.9168	18.3935	27.0016	46.3108	15.9341	10.7535	62.6897	37.3103	45.2904	39.9529	42.6217	73.3124	26.6876	46.3883	0.564249	-0.079183	0.112333	1.54805	0.326994
MT039890.1	South_Korea		29.4349	33.2548	18.8906	18.4197	27.0016	46.3108	15.9341	10.7535	62.6897	37.3103	45.2904	39.9529	42.6217	73.3124	26.6876	46.3248	0.564802	-0.0792616	0.113119	1.54859	0.292249
MT233523.1	Spain		29.4349	33.2548	18.9168	18.3935	27.0016	46.3108	15.9341	10.7535	62.6897	37.3103	45.2904	39.9529	42.6217	73.3124	26.6876	46.3883	0.564249	-0.079183	0.112333	1.54805	0.330069
MT093571.1	Sweden		29.4349	33.2287	18.9168	18.4197	27.0016	46.3108	15.9341	10.7535	62.6635	37.3365	45.2904	40.0314	42.6609	73.3124	26.6876	46.3923	0.564431	-0.0794187	0.111548	1.54794	0.292449
MT066176.1	Taiwan		29.4349	33.2548	18.9168	18.3935	27.0016	46.3108	15.9341	10.7535	62.6897	37.3103	45.2904	39.9529	42.6217	73.3124	26.6876	46.3883	0.564249	-0.079183	0.112333	1.54805	0.346323
MT246484.1	USA		29.4087	33.2548	18.9168	18.4197	27.0016	46.3108	15.9341	10.7535	62.6635	37.3365	45.2904	40.0314	42.6609	73.3124	26.6876	46.369	0.563926	-0.0767478	0.112333	1.55045	0.301207
MT192772.1	Vietnam		29.4349	33.2548	18.9168	18.3935	27.0016	46.3108	15.9341	10.7535	62.6897	37.3103	45.2904	39.9529	42.6217	73.3124	26.6876	46.3883	0.564249	-0.079183	0.112333	1.54805	0.326994
Average			29.4328	33.2548	18.9108	18.4016	27.0016	46.3108	15.928	10.7596	62.6877	37.3123	45.2904	39.9589	42.6247	73.3124	26.6876	46.3832	0.564256	-0.0790984	0.112333	1.54839	0.318757
SD			0.00697199	0.0145133	0.0110237	0.0120758	1.06581e-14	0.0307875	0.020916	0.020916	0.0161011	0.0161011	7.10543e-15	0.0372202	0.0186101	0.0307875	0.0307875	0.0222922	0.000232631	0.00117346	0.000308116	0	0.0174009
M	Encodes for membrane (M) protein
MT007544.1	Australia	669	25.5605	31.8386	21.8236	20.7773	24.2152	36.7713	22.87	16.1435	57.3991	42.6009	47.9821	40.8072	44.3946	60.9865	39.0135	51.8902	0.549901	0.445946	0.121622	1.43991	0.338415
MT126808.1	Brazil		25.5605	31.8386	21.8236	20.7773	24.2152	36.7713	22.87	16.1435	57.3991	42.6009	47.9821	40.8072	44.3946	60.9865	39.0135	51.8902	0.549901	0.445946	0.121622	1.43991	0.336967
MT123290.1	China		25.5605	31.8386	21.8236	20.7773	24.2152	36.7713	22.87	16.1435	57.3991	42.6009	47.9821	40.8072	44.3946	60.9865	39.0135	51.8902	0.549901	0.445946	0.121622	1.43991	0.301502
MT050493.1	India		25.5605	31.8386	21.8236	20.7773	24.2152	36.7713	22.87	16.1435	57.3991	42.6009	47.9821	40.8072	44.3946	60.9865	39.0135	51.8902	0.549901	0.445946	0.121622	1.43991	0.342835
MT066156.1	Italy		25.5605	31.8386	21.8236	20.7773	24.2152	36.7713	22.87	16.1435	57.3991	42.6009	47.9821	40.8072	44.3946	60.9865	39.0135	51.8902	0.549901	0.445946	0.121622	1.43991	0.338415
MT072688.1	Nepal		25.5605	31.8386	21.8236	20.7773	24.2152	36.7713	22.87	16.1435	57.3991	42.6009	47.9821	40.8072	44.3946	60.9865	39.0135	51.8902	0.549901	0.445946	0.121622	1.43991	0.338415
MT240479.1	Pakistan		25.5605	31.8386	21.8236	20.7773	24.2152	36.7713	22.87	16.1435	57.3991	42.6009	47.9821	40.8072	44.3946	60.9865	39.0135	51.8902	0.549901	0.445946	0.121622	1.43991	0.338415
MT039890.1	South_Korea		25.5605	31.8386	21.8236	20.7773	24.2152	36.7713	22.87	16.1435	57.3991	42.6009	47.9821	40.8072	44.3946	60.9865	39.0135	51.8902	0.549901	0.445946	0.121622	1.43991	0.304713
MT233523.1	Spain		25.5605	31.8386	21.8236	20.7773	24.2152	36.7713	22.87	16.1435	57.3991	42.6009	47.9821	40.8072	44.3946	60.9865	39.0135	51.8902	0.549901	0.445946	0.121622	1.43991	0.342835
MT093571.1	Sweden		25.5605	31.8386	21.8236	20.7773	24.2152	36.7713	22.87	16.1435	57.3991	42.6009	47.9821	40.8072	44.3946	60.9865	39.0135	51.8902	0.549901	0.445946	0.121622	1.43991	0.304713
MT066176.1	Taiwan		25.5605	31.8386	21.8236	20.7773	24.2152	36.7713	22.87	16.1435	57.3991	42.6009	47.9821	40.8072	44.3946	60.9865	39.0135	51.8902	0.549901	0.445946	0.121622	1.43991	0.356516
MT246484.1	USA		25.5605	31.8386	21.8236	20.7773	24.2152	36.7713	22.87	16.1435	57.3991	42.6009	47.9821	40.8072	44.3946	60.9865	39.0135	51.8902	0.549901	0.445946	0.121622	1.43991	0.313126
MT192772.1	Vietnam		25.5605	31.8386	21.8236	20.7773	24.2152	36.7713	22.87	16.1435	57.3991	42.6009	47.9821	40.8072	44.3946	60.9865	39.0135	51.8902	0.549901	0.445946	0.121622	1.43991	0.338415
Average			25.5605	31.8386	21.8236	20.7773	24.2152	36.7713	22.87	16.1435	57.3991	42.6009	47.9821	40.8072	44.3946	60.9865	39.0135	51.8902	0.549901	0.445946	0.121622	1.43991	0.330406
SD			9.08154e-10	6.45255e-10	1.83224e-10	4.46096e-10	8.60349e-10	4.18249e-10	8.12572e-10	5.73575e-10	7.10543e-15	7.10543e-15	1.42109e-14	7.10543e-15	7.10543e-15	7.10543e-15	7.10543e-15	7.10543e-15	9.26197e-11	1.4404e-11	1.00826e-10	2.54665e-11	0.0171168
ORF1ab	Encodes for ORF1ab polyprotein
MT007544.1	Australia	21291	30.1771	32.3611	17.5943	19.8675	28.4205	44.3004	14.5695	12.7096	62.5382	37.4618	47.0058	38.1006	42.5532	72.7209	27.2791	45.8043	0.548244	-0.0701381	0.107384	1.55142	0.331861
MT126808.1	Brazil		30.1771	32.3705	17.5896	19.8629	28.4205	44.3286	14.5554	12.6955	62.5476	37.4524	47.0058	38.1006	42.5532	72.749	27.251	45.7889	0.548364	-0.070279	0.107525	1.55119	0.331863
MT123290.1	China		30.1771	32.3705	17.5849	19.8675	28.4205	44.3286	14.5414	12.7096	62.5476	37.4524	47.0058	38.1006	42.5532	72.749	27.251	45.7817	0.548211	-0.0701381	0.107384	1.55208	0.296272
MT050493.1	India		30.1724	32.3799	17.5755	19.8722	28.4205	44.3286	14.5414	12.7096	62.5523	37.4477	47.0199	38.0724	42.5461	72.749	27.251	45.784	0.547922	-0.0686866	0.107384	1.55271	0.334622
MT066156.1	Italy		30.1724	32.3705	17.5896	19.8629	28.4064	44.3286	14.5554	12.6955	62.5429	37.4524	47.0058	38.1006	42.5532	72.735	27.251	45.7734	0.548334	-0.0701381	0.107384	1.55188	0.331872
MT072688.1	Nepal		30.1771	32.3658	17.5896	19.8675	28.4205	44.3145	14.5554	12.7096	62.5429	37.4571	47.0058	38.1006	42.5532	72.735	27.265	45.7898	0.548253	-0.0701381	0.107384	1.5518	0.331909
MT240479.1	Pakistan		30.1818	32.3846	17.5755	19.8582	28.4205	44.3427	14.5414	12.6955	62.5663	37.4337	46.9776	38.0865	42.5321	72.7631	27.2369	45.766	0.548305	-0.0684893	0.107525	1.5523	0.331966
MT039890.1	South_Korea		30.1771	32.3799	17.5802	19.8629	28.4205	44.3427	14.5414	12.6955	62.5569	37.4431	47.0058	38.0865	42.5461	72.7631	27.2369	45.7571	0.548311	-0.0694053	0.107384	1.55257	0.298247
MT233523.1	Spain		30.1818	32.3705	17.5802	19.8675	28.4205	44.3427	14.5273	12.7096	62.5523	37.4477	47.0058	38.1006	42.5532	72.7631	27.2369	45.7724	0.548177	-0.0707159	0.107384	1.55238	0.334628
MT093571.1	Sweden		30.1724	32.3611	17.5896	19.8769	28.3923	44.3145	14.5414	12.7519	62.5335	37.4665	47.0058	38.1006	42.5532	72.7068	27.2932	45.8172	0.548009	-0.0700536	0.107244	1.55024	0.298214
MT066176.1	Taiwan		30.1724	32.3705	17.5849	19.8722	28.4064	44.3145	14.5554	12.7237	62.5429	37.4571	46.9917	38.1006	42.5461	72.7209	27.2791	45.7968	0.54832	-0.0698703	0.107525	1.55152	0.350657
MT246484.1	USA		30.1771	32.3846	17.5708	19.8675	28.4205	44.3286	14.5414	12.7096	62.5616	37.4384	46.9917	38.0724	42.5321	72.749	27.251	45.7791	0.548151	-0.0687852	0.107525	1.5522	0.303788
MT192772.1	Vietnam		30.1771	32.3705	17.5849	19.8675	28.4205	44.3145	14.5554	12.7096	62.5476	37.4524	46.9917	38.1006	42.5461	72.735	27.265	45.7922	0.548321	-0.0691516	0.107384	1.55155	0.331937
Average			30.1763	32.3723	17.5838	19.8672	28.4161	44.3253	14.5479	12.7096	62.5486	37.451	47.0014	38.0941	42.5478	72.7415	27.2575	45.7848	0.548225	-0.0696915	0.107417	1.55184	0.32368
SD			0.00310797	0.00749195	0.00668149	0.0046829	0.00853449	0.0125468	0.0105086	0.0146224	0.0088646	0.0087161	0.0101677	0.0105086	0.00739109	0.0171377	0.0171377	0.0154863	0.000127263	0.000679668	8.11217e-05	0.000639376	0.017131
ORF3a	Encodes for ORF3a protein
MT007544.1	Australia	828	27.1739	33.4541	21.0145	18.3575	24.6377	39.8551	22.1014	13.4058	60.628	39.372	45.2899	37.3188	41.3043	64.4928	35.5072	50.249	0.550712	0.291273	0.134545	1.47644	0.32426
MT126808.1	Brazil		27.1739	33.4541	21.0145	18.3575	24.6377	39.8551	22.1014	13.4058	60.628	39.372	45.2899	37.3188	41.3043	64.4928	35.5072	50.249	0.550712	0.291273	0.134545	1.47644	0.323332
MT123290.1	China		27.1739	33.3333	21.0145	18.4783	24.6377	39.8551	22.1014	13.4058	60.5072	39.4928	45.2899	37.6812	41.4855	64.4928	35.5072	50.3108	0.551444	0.274545	0.134545	1.47727	0.28914
MT050493.1	India		27.1739	33.3333	21.0145	18.4783	24.6377	39.8551	22.1014	13.4058	60.5072	39.4928	45.2899	37.6812	41.4855	64.4928	35.5072	50.3108	0.551444	0.274545	0.134545	1.47727	0.327532
MT066156.1	Italy		27.1739	33.4541	21.0145	18.3575	24.6377	39.8551	22.1014	13.4058	60.628	39.372	45.2899	37.3188	41.3043	64.4928	35.5072	50.249	0.550712	0.291273	0.134545	1.47644	0.32426
MT072688.1	Nepal		27.1739	33.3333	21.0145	18.4783	24.6377	39.8551	22.1014	13.4058	60.5072	39.4928	45.2899	37.6812	41.4855	64.4928	35.5072	50.3108	0.551444	0.274545	0.134545	1.47727	0.323825
MT240479.1	Pakistan		27.1739	33.3333	21.0145	18.4783	24.6377	39.8551	22.1014	13.4058	60.5072	39.4928	45.2899	37.6812	41.4855	64.4928	35.5072	50.3108	0.551444	0.274545	0.134545	1.47727	0.323825
MT039890.1	South_Korea		27.1739	33.5749	21.0145	18.2367	24.6377	39.8551	22.1014	13.4058	60.7488	39.2512	45.2899	36.9565	41.1232	64.4928	35.5072	50.1629	0.548548	0.308364	0.130909	1.48739	0.292568
MT233523.1	Spain		27.1739	33.4541	21.0145	18.3575	24.6377	39.8551	22.1014	13.4058	60.628	39.372	45.2899	37.3188	41.3043	64.4928	35.5072	50.2984	0.549069	0.291273	0.134545	1.48608	0.327913
MT093571.1	Sweden		27.1739	33.4541	21.0145	18.3575	24.6377	39.8551	22.1014	13.4058	60.628	39.372	45.2899	37.3188	41.3043	64.4928	35.5072	50.249	0.550712	0.291273	0.134545	1.47644	0.292476
MT066176.1	Taiwan		27.1739	33.3333	21.0145	18.4783	24.6377	39.8551	22.1014	13.4058	60.5072	39.4928	45.2899	37.6812	41.4855	64.4928	35.5072	50.3108	0.551444	0.274545	0.134545	1.47727	0.341116
MT246484.1	USA		27.1739	33.4541	21.0145	18.3575	24.6377	40.2174	22.1014	13.0435	60.628	39.372	45.2899	37.6812	41.4855	64.8551	35.1449	50.2542	0.549819	0.275636	0.134545	1.484	0.297455
MT192772.1	Vietnam		27.1739	33.3333	21.0145	18.4783	24.6377	39.8551	22.1014	13.4058	60.5072	39.4928	45.2899	37.6812	41.4855	64.4928	35.5072	50.3108	0.551444	0.274545	0.134545	1.47727	0.323825
Average			27.1739	33.4077	21.0145	18.4039	24.6377	39.8829	22.1014	13.3779	60.5816	39.4184	45.2899	37.4861	41.388	64.5206	35.4794	50.2751	0.550688	0.283664	0.134266	1.47899	0.316271
SD			3.55271e-15	0.0754742	0	0.0754742	0	0.0965469	7.10543e-15	0.0965469	0.0754742	0.0754742	0	0.229828	0.114914	0.0965469	0.0965469	0.0428757	0.000935664	0.0106079	0.000968979	0.00381831	0.0162822
ORF6	Encodes for ORF6 protein
MT007544.1	Australia	186	36.5591	35.4839	13.9785	13.9785	30.6452	40.3226	11.2903	17.7419	72.043	27.957	37.0968	17.7419	27.4194	70.9677	29.0323	51.6611	0.498521	0.232787	0.0983607	2.08478	0.333568
MT126808.1	Brazil		36.5591	35.4839	13.9785	13.9785	30.6452	40.3226	11.2903	17.7419	72.043	27.957	37.0968	17.7419	27.4194	70.9677	29.0323	51.6611	0.498521	0.232787	0.0983607	2.08478	0.333819
MT123290.1	China		36.5591	35.4839	13.9785	13.9785	30.6452	40.3226	11.2903	17.7419	72.043	27.957	37.0968	17.7419	27.4194	70.9677	29.0323	51.6611	0.498521	0.232787	0.0983607	2.08478	0.298924
MT050493.1	India		36.5591	35.4839	13.9785	13.9785	30.6452	40.3226	11.2903	17.7419	72.043	27.957	37.0968	17.7419	27.4194	70.9677	29.0323	51.6611	0.498521	0.232787	0.0983607	2.08478	0.337378
MT066156.1	Italy		36.5591	35.4839	13.9785	13.9785	30.6452	40.3226	11.2903	17.7419	72.043	27.957	37.0968	17.7419	27.4194	70.9677	29.0323	51.6611	0.498521	0.232787	0.0983607	2.08478	0.333568
MT072688.1	Nepal		36.5591	35.4839	13.9785	13.9785	30.6452	40.3226	11.2903	17.7419	72.043	27.957	37.0968	17.7419	27.4194	70.9677	29.0323	51.6611	0.498521	0.232787	0.0983607	2.08478	0.333568
MT240479.1	Pakistan		36.5591	35.4839	13.9785	13.9785	30.6452	40.3226	11.2903	17.7419	72.043	27.957	37.0968	17.7419	27.4194	70.9677	29.0323	51.6611	0.498521	0.232787	0.0983607	2.08478	0.333568
MT039890.1	South_Korea		36.5591	35.4839	13.9785	13.9785	30.6452	40.3226	11.2903	17.7419	72.043	27.957	37.0968	17.7419	27.4194	70.9677	29.0323	51.6611	0.498521	0.232787	0.0983607	2.08478	0.301079
MT233523.1	Spain		36.5591	35.4839	13.9785	13.9785	30.6452	40.3226	11.2903	17.7419	72.043	27.957	37.0968	17.7419	27.4194	70.9677	29.0323	51.6611	0.498521	0.232787	0.0983607	2.08478	0.337378
MT093571.1	Sweden		36.5591	35.4839	13.9785	13.9785	30.6452	40.3226	11.2903	17.7419	72.043	27.957	37.0968	17.7419	27.4194	70.9677	29.0323	51.6611	0.498521	0.232787	0.0983607	2.08478	0.301079
MT066176.1	Taiwan		36.5591	35.4839	13.9785	13.9785	30.6452	40.3226	11.2903	17.7419	72.043	27.957	37.0968	17.7419	27.4194	70.9677	29.0323	51.6611	0.498521	0.232787	0.0983607	2.08478	0.351777
MT246484.1	USA		36.5591	35.4839	13.9785	13.9785	30.6452	40.3226	11.2903	17.7419	72.043	27.957	37.0968	17.7419	27.4194	70.9677	29.0323	51.6611	0.498521	0.232787	0.0983607	2.08478	0.30542
MT192772.1	Vietnam		36.5591	35.4839	13.9785	13.9785	30.6452	40.3226	11.2903	17.7419	72.043	27.957	37.0968	17.7419	27.4194	70.9677	29.0323	51.6611	0.498521	0.232787	0.0983607	2.08478	0.333568
Average			36.5591	35.4839	13.9785	13.9785	30.6452	40.3226	11.2903	17.7419	72.043	27.957	37.0968	17.7419	27.4194	70.9677	29.0323	51.6611	0.498521	0.232787	0.0983607	2.08478	0.325746
SD			7.10543e-15	0	3.55271e-15	3.55271e-15	3.55271e-15	7.10543e-15	1.77636e-15	3.55271e-15	0	3.55271e-15	7.10543e-15	0	0	0	0	0	0	0	1.38778e-17	1.05799e-10	0.0167993
ORF7a	Encodes for ORF7a protein
MT007544.1	Australia	366	29.5082	32.2404	21.5847	16.6667	35.2459	36.8852	17.2131	10.6557	61.7486	38.2514	47.541	39.3443	43.4426	72.1311	27.8689	50.8478	0.582939	0.318182	0.123967	1.65348	0.35192
MT126808.1	Brazil		29.5082	32.2404	21.5847	16.6667	35.2459	36.8852	17.2131	10.6557	61.7486	38.2514	47.541	39.3443	43.4426	72.1311	27.8689	50.8478	0.582939	0.318182	0.123967	1.65348	0.353233
MT123290.1	China		29.5082	32.2404	21.5847	16.6667	35.2459	36.8852	17.2131	10.6557	61.7486	38.2514	47.541	39.3443	43.4426	72.1311	27.8689	50.8478	0.582939	0.318182	0.123967	1.65348	0.325476
MT050493.1	India		29.5082	32.2404	21.5847	16.6667	35.2459	36.8852	17.2131	10.6557	61.7486	38.2514	47.541	39.3443	43.4426	72.1311	27.8689	50.8478	0.582939	0.318182	0.123967	1.65348	0.354755
MT066156.1	Italy		29.5082	32.2404	21.5847	16.6667	35.2459	36.8852	17.2131	10.6557	61.7486	38.2514	47.541	39.3443	43.4426	72.1311	27.8689	50.8478	0.582939	0.318182	0.123967	1.65348	0.35192
MT072688.1	Nepal		29.5082	32.2404	21.5847	16.6667	35.2459	36.8852	17.2131	10.6557	61.7486	38.2514	47.541	39.3443	43.4426	72.1311	27.8689	50.8478	0.582939	0.318182	0.123967	1.65348	0.35192
MT240479.1	Pakistan		29.5082	32.2404	21.5847	16.6667	35.2459	36.8852	17.2131	10.6557	61.7486	38.2514	47.541	39.3443	43.4426	72.1311	27.8689	50.8478	0.582939	0.318182	0.123967	1.65348	0.35192
MT039890.1	South_Korea		29.5082	32.2404	21.5847	16.6667	35.2459	36.8852	17.2131	10.6557	61.7486	38.2514	47.541	39.3443	43.4426	72.1311	27.8689	50.8478	0.582939	0.318182	0.123967	1.65348	0.326982
MT233523.1	Spain		29.5082	32.2404	21.5847	16.6667	35.2459	36.8852	17.2131	10.6557	61.7486	38.2514	47.541	39.3443	43.4426	72.1311	27.8689	50.8478	0.582939	0.318182	0.123967	1.65348	0.354755
MT093571.1	Sweden		29.5082	32.2404	21.5847	16.6667	35.2459	36.8852	17.2131	10.6557	61.7486	38.2514	47.541	39.3443	43.4426	72.1311	27.8689	50.8478	0.582939	0.318182	0.123967	1.65348	0.326982
MT066176.1	Taiwan		29.5082	32.2404	21.5847	16.6667	35.2459	36.8852	17.2131	10.6557	61.7486	38.2514	47.541	39.3443	43.4426	72.1311	27.8689	50.8478	0.582939	0.318182	0.123967	1.65348	0.365283
MT246484.1	USA		29.5082	32.2404	21.5847	16.6667	35.2459	36.8852	17.2131	10.6557	61.7486	38.2514	47.541	39.3443	43.4426	72.1311	27.8689	50.8478	0.582939	0.318182	0.123967	1.65348	0.318315
MT192772.1	Vietnam		29.5082	32.2404	21.5847	16.6667	35.2459	36.8852	17.2131	10.6557	61.7486	38.2514	47.541	39.3443	43.4426	72.1311	27.8689	50.8478	0.582939	0.318182	0.123967	1.65348	0.35192
Average			29.5082	32.2404	21.5847	16.6667	35.2459	36.8852	17.2131	10.6557	61.7486	38.2514	47.541	39.3443	43.4426	72.1311	27.8689	50.8478	0.582939	0.318182	0.123967	1.65348	0.345029
SD			3.55271e-15	7.10543e-15	0	0	0	7.10543e-15	7.10543e-15	1.77636e-15	2.13163e-14	0	7.10543e-15	1.42109e-14	7.10543e-15	1.42109e-14	3.55271e-15	0	0	5.55112e-17	1.38778e-17	7.738e-11	0.0142816
ORF8	Encodes for ORF8 protein
MT007544.1	Australia	366	27.5956	36.612	17.4863	18.306	29.5082	44.2623	15.5738	10.6557	64.2077	35.7923	45.9016	35.2459	40.5738	73.7705	26.2295	50.3442	0.543959	0.219008	0.132231	1.96288	0.31348
MT126808.1	Brazil		27.5956	36.612	17.4863	18.306	29.5082	44.2623	15.5738	10.6557	64.2077	35.7923	45.9016	35.2459	40.5738	73.7705	26.2295	50.3442	0.543959	0.219008	0.132231	1.96288	0.313485
MT123290.1	China		27.5956	36.612	17.4863	18.306	29.5082	44.2623	15.5738	10.6557	64.2077	35.7923	45.9016	35.2459	40.5738	73.7705	26.2295	50.3442	0.543959	0.219008	0.132231	1.96288	0.281055
MT050493.1	India		27.5956	36.3388	17.7596	18.306	29.5082	44.2623	15.5738	10.6557	63.9344	36.0656	45.9016	36.0656	40.9836	73.7705	26.2295	50.2615	0.552131	0.180992	0.132231	1.91074	0.318006
MT066156.1	Italy		27.5956	36.612	17.4863	18.306	29.5082	44.2623	15.5738	10.6557	64.2077	35.7923	45.9016	35.2459	40.5738	73.7705	26.2295	50.3442	0.543959	0.219008	0.132231	1.96288	0.31348
MT072688.1	Nepal		27.5956	36.612	17.4863	18.306	29.5082	44.2623	15.5738	10.6557	64.2077	35.7923	45.9016	35.2459	40.5738	73.7705	26.2295	50.3442	0.543959	0.219008	0.132231	1.96288	0.31348
MT240479.1	Pakistan		27.5956	36.612	17.4863	18.306	29.5082	44.2623	15.5738	10.6557	64.2077	35.7923	45.9016	35.2459	40.5738	73.7705	26.2295	50.3442	0.543959	0.219008	0.132231	1.96288	0.31348
MT039890.1	South_Korea		27.5956	36.612	17.4863	18.306	29.5082	44.2623	15.5738	10.6557	64.2077	35.7923	45.9016	35.2459	40.5738	73.7705	26.2295	50.3442	0.543959	0.219008	0.132231	1.96288	0.282376
MT233523.1	Spain		27.5956	36.3388	17.7596	18.306	29.5082	44.2623	15.5738	10.6557	63.9344	36.0656	45.9016	36.0656	40.9836	73.7705	26.2295	50.2615	0.552131	0.180992	0.132231	1.91074	0.318006
MT093571.1	Sweden		27.5956	36.612	17.4863	18.306	29.5082	44.2623	15.5738	10.6557	64.2077	35.7923	45.9016	35.2459	40.5738	73.7705	26.2295	50.3442	0.543959	0.219008	0.132231	1.96288	0.282376
MT066176.1	Taiwan		27.5956	36.612	17.4863	18.306	29.5082	44.2623	15.5738	10.6557	64.2077	35.7923	45.9016	35.2459	40.5738	73.7705	26.2295	50.3442	0.543959	0.219008	0.132231	1.96288	0.330502
MT246484.1	USA		27.5956	36.8852	17.2131	18.306	29.5082	44.2623	15.5738	10.6557	64.4809	35.5191	45.9016	34.4262	40.1639	73.7705	26.2295	50.3183	0.535907	0.257025	0.132231	2.02666	0.282044
MT192772.1	Vietnam		27.5956	36.612	17.4863	18.306	29.5082	44.2623	15.5738	10.6557	64.2077	35.7923	45.9016	35.2459	40.5738	73.7705	26.2295	50.3442	0.543959	0.219008	0.132231	1.96288	0.31348
Average			27.5956	36.591	17.5074	18.306	29.5082	44.2623	15.5738	10.6557	64.1866	35.8134	45.9016	35.309	40.6053	73.7705	26.2295	50.3295	0.544596	0.216084	0.132231	1.95977	0.305788
SD			0	0.129559	0.129559	3.55271e-15	3.55271e-15	1.42109e-14	0	1.77636e-15	0.129559	0.129559	1.42109e-14	0.388677	0.194338	2.84217e-14	0	0.0297755	0.00385411	0.0180269	0	0.0268605	0.0164927
ORF10	Encodes for ORF10 protein
MT007544.1	Australia	117	29.9145	35.8974	17.9487	16.2393	25.641	35.8974	23.0769	15.3846	65.812	34.188	35.8974	28.2051	32.0513	61.5385	38.4615	54.0908	0.499224	0.636842	0.184211	2.58523	0.345002
MT126808.1	Brazil		29.9145	35.8974	17.9487	16.2393	25.641	35.8974	23.0769	15.3846	65.812	34.188	35.8974	28.2051	32.0513	61.5385	38.4615	54.0908	0.499224	0.636842	0.184211	2.58523	0.346588
MT123290.1	China		29.9145	35.8974	17.9487	16.2393	25.641	35.8974	23.0769	15.3846	65.812	34.188	35.8974	28.2051	32.0513	61.5385	38.4615	54.0908	0.499224	0.636842	0.184211	2.58523	0.308649
MT050493.1	India		29.9145	35.8974	17.9487	16.2393	25.641	35.8974	23.0769	15.3846	65.812	34.188	35.8974	28.2051	32.0513	61.5385	38.4615	54.0908	0.499224	0.636842	0.184211	2.58523	0.350245
MT066156.1	Italy		29.9145	35.8974	17.9487	16.2393	25.641	35.8974	23.0769	15.3846	65.812	34.188	35.8974	28.2051	32.0513	61.5385	38.4615	54.0908	0.499224	0.636842	0.184211	2.58523	0.345002
MT072688.1	Nepal		29.9145	35.8974	17.9487	16.2393	25.641	35.8974	23.0769	15.3846	65.812	34.188	35.8974	28.2051	32.0513	61.5385	38.4615	54.0908	0.499224	0.636842	0.184211	2.58523	0.345002
MT240479.1	Pakistan		29.9145	35.8974	17.9487	16.2393	25.641	35.8974	23.0769	15.3846	65.812	34.188	35.8974	28.2051	32.0513	61.5385	38.4615	54.0908	0.499224	0.636842	0.184211	2.58523	0.345002
MT039890.1	South_Korea		29.9145	35.8974	17.9487	16.2393	25.641	35.8974	23.0769	15.3846	65.812	34.188	35.8974	28.2051	32.0513	61.5385	38.4615	54.0908	0.499224	0.636842	0.184211	2.58523	0.310701
MT233523.1	Spain		29.9145	35.8974	17.9487	16.2393	25.641	35.8974	23.0769	15.3846	65.812	34.188	35.8974	28.2051	32.0513	61.5385	38.4615	54.0908	0.499224	0.636842	0.184211	2.58523	0.350245
MT093571.1	Sweden		29.9145	35.8974	17.9487	16.2393	25.641	35.8974	23.0769	15.3846	65.812	34.188	35.8974	28.2051	32.0513	61.5385	38.4615	54.0908	0.499224	0.636842	0.184211	2.58523	0.310701
MT066176.1	Taiwan		29.9145	35.8974	17.9487	16.2393	25.641	35.8974	23.0769	15.3846	65.812	34.188	35.8974	28.2051	32.0513	61.5385	38.4615	54.0908	0.499224	0.636842	0.184211	2.58523	0.36561
MT246484.1	USA		29.9145	35.8974	17.9487	16.2393	25.641	35.8974	23.0769	15.3846	65.812	34.188	35.8974	28.2051	32.0513	61.5385	38.4615	54.0908	0.499224	0.636842	0.184211	2.58523	0.321931
MT192772.1	Vietnam		29.9145	35.8974	17.9487	16.2393	25.641	35.8974	23.0769	15.3846	65.812	34.188	35.8974	28.2051	32.0513	61.5385	38.4615	54.0908	0.499224	0.636842	0.184211	2.58523	0.345002
Average			29.9145	35.8974	17.9487	16.2393	25.641	35.8974	23.0769	15.3846	65.812	34.188	35.8974	28.2051	32.0513	61.5385	38.4615	54.0908	0.499224	0.636842	0.184211	2.58523	0.337668
SD			3.55271e-15	7.10543e-15	0	0	3.55271e-15	7.10543e-15	3.55271e-15	0	2.84217e-14	0	0	0	0	7.10543e-15	7.10543e-15	1.42109e-14	5.55112e-17	1.11022e-16	2.77556e-17	1.38484e-11	0.0175189
Overall Average			28.9192	33.2453	19.507	18.3284	27.6873	40.0742	18.3724	13.8659	62.1645	37.8354	45.2922	36.0061	40.6492	67.792	32.2079	50.3861	0.544015	0.213517	0.120362	1.75082	0.326431
Overall SD			3.74578	4.75173	2.88176	2.22711	3.83543	4.51218	3.9272	2.47501	4.78208	4.78208	4.93528	8.14376	6.36739	5.01479	5.0149	2.38338	0.039765	0.513923	0.0278549	0.366235	0.0198639
