## Supplementary file 3 for "Insights into The Codon Usage Bias of 13 Severe Acute Respiratory Syndrome Coronavirus 2 (SARS-CoV-2) Isolates from Different Geo-locations"

### Sheet: Sheet1
Supplementary file 3. Relative synonymous codon usage (RSCU) values for the complete coding region of the 13 SARS-CoV-2 isolates.
Codon	AA	Australia	Brazil	China	India	Italy	Nepal	Pakistan	South_Korea	Spain	Sweden	Taiwan	USA	Vietnam
GCA	A	1.40064	1.40064	1.40064	1.4024	1.39982	1.40064	1.40064	1.40064	1.40064	1.40064	1.40064	1.40064	1.40064
GCC	A	0.453356	0.453356	0.453356	0.453875	0.453356	0.453356	0.453356	0.453356	0.453356	0.453356	0.453356	0.453356	0.453356
GCG	A	0.321198	0.321198	0.321198	0.321328	0.321198	0.321198	0.321198	0.321198	0.321198	0.321198	0.321198	0.321198	0.321198
GCU	A	1.8248	1.8248	1.8248	1.8224	1.82562	1.8248	1.8248	1.8248	1.8248	1.8248	1.8248	1.8248	1.8248
UGC	C	0.70193	0.70193	0.70193	0.70193	0.70193	0.70193	0.701766	0.70193	0.70193	0.700467	0.70193	0.70193	0.701766
UGU	C	0.89807	0.89807	0.89807	0.89807	0.89807	0.89807	0.898234	0.89807	0.89807	0.899533	0.89807	0.89807	0.898234
GAC	D	0.710263	0.710263	0.710263	0.710263	0.710263	0.710263	0.710263	0.710263	0.70193	0.710263	0.710263	0.711268	0.710263
GAU	D	1.28974	1.28974	1.28974	1.28974	1.28974	1.28974	1.28974	1.28974	1.29807	1.28974	1.28974	1.28873	1.28974
GAA	E	1.14746	1.14746	1.14746	1.14746	1.14746	1.14746	1.14746	1.14746	1.14746	1.14746	1.14746	1.14746	1.14746
GAG	E	0.652538	0.652538	0.652538	0.652538	0.652538	0.652538	0.652538	0.652538	0.652538	0.652538	0.652538	0.652538	0.652538					Codon	AA	Avg. RSCU
UUC	F	0.779846	0.77969	0.779846	0.779846	0.77969	0.779846	0.77969	0.779846	0.780002	0.780617	0.779846	0.779119	0.779846			Arginine	Arg	AGA	R	2.47607
UUU	F	1.22015	1.22031	1.22015	1.22015	1.22031	1.22015	1.22031	1.22015	1.22	1.21938	1.22015	1.22088	1.22015			Valine	Val	GUU	V	2.03479
GGA	G	0.832149	0.832149	0.823358	0.823358	0.832149	0.823358	0.823358	0.832149	0.80138	0.832328	0.823358	0.822359	0.823358			Serine	Ser	UCU	S	2.00856
GGC	G	1.06119	1.06119	1.0546	1.0546	1.06119	1.0546	1.0546	1.06119	1.06119	1.06134	1.0546	1.05372	1.0546			Alanine	Ala	GCU	A	1.82468
GGG	G	0.0615522	0.0615522	0.0615522	0.0615522	0.0615522	0.0615522	0.0615522	0.0615522	0.0615522	0.0615758	0.0615522	0.0613759	0.0615522			Proline	Pro	CCU	P	1.72167
GGU	G	1.6451	1.6451	1.66049	1.66049	1.6451	1.66049	1.66049	1.6451	1.67587	1.64475	1.66049	1.66255	1.66049			Theronine	Thr	ACU	T	1.70812
CAC	H	0.529703	0.529703	0.529703	0.529703	0.529703	0.529703	0.529703	0.529703	0.529703	0.529703	0.530114	0.518591	0.529703			Leucine	Leu	CUU	L	1.68325
CAU	H	1.0703	1.0703	1.0703	1.0703	1.0703	1.0703	1.0703	1.2703	1.0703	1.0703	1.06989	1.08141	1.0703			Glycine	Gly	GGU	G	1.65589
AUA	I	0.972314	0.972314	0.972314	0.973188	0.972314	0.972314	0.972888	0.972016	0.972314	0.972314	0.972314	0.972016	0.972314	0.972379				CGU	R	1.63137
AUC	I	0.66976	0.66976	0.66976	0.66976	0.66976	0.66976	0.669615	0.669615	0.66976	0.66976	0.66976	0.670487	0.66976
AUU	I	1.35793	1.35793	1.35793	1.35705	1.35793	1.35793	1.3575	1.35837	1.35793	1.35793	1.35793	1.3575	1.35793
AAA	K	1.35255	1.35255	1.35255	1.35255	1.35255	1.35255	1.35255	1.35255	1.35255	1.35255	1.35209	1.35255	1.35255
AAG	K	0.447446	0.447446	0.447446	0.447446	0.447446	0.447446	0.447446	0.447446	0.447446	0.447446	0.447907	0.447446	0.447446
CUA	L	0.717257	0.717361	0.717257	0.71805	0.717361	0.717257	0.717257	0.723205	0.714876	0.717154	0.717257	0.717257	0.717257	0.7176
CUC	L	0.898759	0.898841	0.898759	0.898677	0.898841	0.898759	0.898759	0.895533	0.897171	0.898677	0.898759	0.898759	0.898759
CUG	L	0.422769	0.422806	0.422769	0.422731	0.422806	0.422769	0.422769	0.428072	0.420388	0.422731	0.422769	0.422769	0.422769
CUU	L	1.68466	1.68491	1.68466	1.69774	1.68491	1.68466	1.68556	1.65513	1.69164	1.68531	1.68466	1.67375	1.68466
UUA	L	1.21697	1.21724	1.21697	1.19003	1.21724	1.21697	1.21697	1.21833	1.21014	1.2167	1.21697	1.23879	1.21697	1.21617
UUG	L	1.05959	1.05885	1.05959	1.07277	1.05885	1.05959	1.05869	1.07973	1.06578	1.05943	1.05959	1.04868	1.05959
AAC	N	0.729508	0.729508	0.728987	0.729508	0.729508	0.727235	0.729508	0.728987	0.729508	0.729508	0.729508	0.729508	0.729508
AAU	N	1.27049	1.27049	1.27101	1.27049	1.27049	1.27277	1.27049	1.27101	1.27049	1.27049	1.27049	1.27049	1.27049
CCA	P	1.42208	1.42208	1.41308	1.42121	1.42208	1.42208	1.42267	1.42208	1.42208	1.42208	1.42208	1.42267	1.42208
CCC	P	0.211006	0.209547	0.21325	0.209637	0.209547	0.209547	0.208172	0.209547	0.209547	0.209547	0.209547	0.209637	0.209547						Codon	Avg. RSCU
CCG	P	0.646979	0.646979	0.648038	0.647033	0.646979	0.646979	0.647033	0.646979	0.646979	0.646979	0.646979	0.647033	0.646979						AUA	0.972379
CCU	P	1.71994	1.7214	1.72563	1.72212	1.7214	1.7214	1.72212	1.7214	1.7214	1.7214	1.7214	1.72066	1.7214						CUA	0.7176
CAA	Q	1.24352	1.24352	1.24352	1.24352	1.24352	1.24352	1.24352	1.24352	1.24352	1.24352	1.24352	1.25741	1.24352						UUA	1.21617
CAG	Q	0.556481	0.556481	0.556481	0.556481	0.556481	0.556481	0.556481	0.556481	0.556481	0.556481	0.556481	0.542592	0.556481						GUA	1.04023
AGA	R	2.46995	2.47659	2.47659	2.47659	2.47659	2.47659	2.47773	2.47659	2.47659	2.47413	2.47659	2.47659	2.47773						UAC	1.02346
AGG	R	1.07898	1.06835	1.06835	1.06835	1.06835	1.06835	1.06866	1.06835	1.06835	1.07081	1.06835	1.06835	1.06866						UAU	0.97654
CGA	R	0.370896	0.370896	0.370896	0.370896	0.370896	0.370896	0.370997	0.370896	0.370896	0.370896	0.370896	0.370896	0.370997
CGC	R	0.364591	0.367383	0.364924	0.364924	0.364924	0.364924	0.365177	0.364924	0.364924	0.364924	0.364924	0.364924	0.365177
CGG	R	0.0864994	0.0871639	0.0871639	0.0871639	0.0871639	0.0871639	0.0872347	0.0871639	0.0871639	0.0871639	0.0871639	0.0871639	0.0872347
CGU	R	1.62909	1.62962	1.63208	1.63208	1.63208	1.63208	1.6302	1.63208	1.63208	1.63208	1.63208	1.63208	1.6302
AGC	S	0.453432	0.453123	0.450563	0.451807	0.453123	0.453123	0.453123	0.453432	0.45451	0.453057	0.453123	0.453123	0.453123
AGU	S	1.20518	1.21025	1.20641	1.19823	1.21025	1.21025	1.21025	1.2113	1.20229	1.21122	1.21025	1.22692	1.21025
UCA	S	1.49388	1.49227	1.50422	1.53227	1.49227	1.49227	1.49227	1.49388	1.51965	1.4919	1.49227	1.44227	1.49227
UCC	S	0.603402	0.60266	0.60138	0.595993	0.60266	0.60266	0.60266	0.602086	0.597344	0.601269	0.60266	0.610993	0.60266
UCG	S	0.232923	0.232799	0.231946	0.226133	0.232799	0.232799	0.232799	0.2268	0.227033	0.234098	0.232799	0.241133	0.232799
UCU	S	2.01119	2.0089	2.00548	1.99556	2.0089	2.0089	2.0089	2.0125	1.99917	2.00845	2.0089	2.02556	2.0089
ACA	T	1.54728	1.54728	1.54728	1.54684	1.54728	1.54728	1.54728	1.5476	1.54728	1.54652	1.54728	1.5476	1.54728
ACC	T	0.277552	0.277552	0.277552	0.27762	0.277552	0.277552	0.277552	0.27762	0.277552	0.277552	0.277552	0.276859	0.277552
ACG	T	0.467126	0.467126	0.467126	0.467161	0.467126	0.467126	0.467126	0.4664	0.467126	0.467885	0.467126	0.467161	0.467126
ACU	T	1.70805	1.70805	1.70805	1.70838	1.70805	1.70805	1.70805	1.70838	1.70805	1.70805	1.70805	1.70838	1.70805
GUA	V	1.03683	1.03683	1.04114	1.04035	1.03683	1.04114	1.04062	1.03683	1.05221	1.03683	1.04114	1.04114	1.04114	1.04023
GUC	V	0.417702	0.417702	0.419548	0.418574	0.417702	0.419548	0.419639	0.417702	0.417702	0.417702	0.419548	0.419548	0.419548
GUG	V	0.506061	0.506061	0.506676	0.506031	0.506061	0.506676	0.506775	0.506061	0.506061	0.506061	0.506676	0.506676	0.506676
GUU	V	2.03941	2.03941	2.03264	2.03504	2.03941	2.03264	2.03297	2.03941	2.02403	2.03941	2.03264	2.03264	2.03264
UAC	Y	1.02354	1.02294	1.02354	1.02354	1.02354	1.02354	1.02354	1.02414	1.02272	1.02354	1.02332	1.02354	1.02354	1.02346
UAU	Y	0.976459	0.977056	0.976459	0.976459	0.976459	0.976459	0.976459	0.975862	0.97728	0.976459	0.976685	0.976459	0.976459	0.97654
