## Supplementary file 4 for "Insights into The Codon Usage Bias of 13 Severe Acute Respiratory Syndrome Coronavirus 2 (SARS-CoV-2) Isolates from Different Geo-locations"

### Sheet: Sheet1
Supplementary file 4. The average ENc, CAI, RCDI, and tAI values for the complete coding region of the 13 SARS-CoV-2 isolates
Isolate	ENc	CAI	RCDI	tAI
Australia	50.3885	0.543978	1.76449	0.334357
Brazil	50.3829	0.543963	1.7645	0.334285
China	50.3867	0.543957	1.76479	0.300382
India	50.3802	0.544773	1.75962	0.337827
Italy	50.3813	0.54396	1.76457	0.334332
Nepal	50.3864	0.544001	1.76474	0.334271
Pakistan	50.3867	0.54403	1.76469	0.334298
South Korea	50.3953	0.544214	1.76236	0.302166
Spain	50.388	0.544296	1.76032	0.337745
Sweden	50.3861	0.543946	1.76439	0.302625
Taiwan	50.3898	0.544032	1.76462	0.351681
USA	50.3779	0.543015	1.77197	0.305342
Vietnam	50.3894	0.544032	1.76462	0.334295
Average	50.3861	0.544015	1.76428	0.326431
STDEV	0.00426804	0.000349421	0.00268975	0.0165166
