## Supplementary file 5 for "Insights into The Codon Usage Bias of 13 Severe Acute Respiratory Syndrome Coronavirus 2 (SARS-CoV-2) Isolates from Different Geo-locations"

### Sheet: All
codon	aa	SARS-CoV-2	Homo sapeins
GCA	A	1.40072	0.912485
GCC	A	0.453396	1.59912
GCG	A	0.321208	0.424704
GCT	A	1.82468	1.06369
TGC	C	0.701792	1.08769
TGT	C	0.898208	0.912315
GAC	D	0.7097	1.07092
GAT	D	1.2903	0.929085
GAA	E	1.14746	0.844905
GAG	E	0.652538	1.15509
TTC	F	0.779825	1.07173
TTT	F	1.22017	0.928269
GGA	G	0.824985	0.999687
GGC	G	1.05759	1.34844
GGG	G	0.0615404	0.99953
GGT	G	1.65589	0.652346
CAC	H	0.528879	1.16297
CAT	H	1.08651	0.83703
ATA	I	0.972379	0.507185
ATC	I	0.669794	1.4096
ATT	I	1.35783	1.08322
AAA	K	1.35252	0.868099
AAG	K	0.447481	1.1319
CTA	L	0.7176	0.428281
CTC	L	0.898388	1.17346
CTG	L	0.422994	2.37421
CTT	L	1.68325	0.790295
TTA	L	1.21617	0.459406
TTG	L	1.06159	0.774347
AAC	N	0.729253	1.05927
AAT	N	1.27075	0.940734
CCA	P	1.42141	1.10641
CCC	P	0.209852	1.29388
CCG	P	0.647073	0.452783
CCT	P	1.72167	1.14693
CAA	Q	1.24459	0.530034
CAG	Q	0.555413	1.46997
AGA	R	2.47607	1.28795
AGG	R	1.0694	1.26655
CGA	R	0.370911	0.652875
CGC	R	0.365126	1.10266
CGG	R	0.0871236	1.20933
CGT	R	1.63137	0.480645
AGC	S	0.452974	1.43963
AGT	S	1.20947	0.897611
TCA	S	1.49474	0.903103
TCC	S	0.602187	1.30776
TCG	S	0.232066	0.326386
TCT	S	2.00856	1.12552
ACA	T	1.54723	1.13675
ACC	T	0.277509	1.42093
ACG	T	0.467134	0.455248
ACT	T	1.70812	0.987075
GTA	V	1.04023	0.46631
GTC	V	0.418628	0.953226
GTG	V	0.50635	1.85338
GTT	V	2.03479	0.72708
TAC	Y	1.02346	1.11332
TAT	Y	0.97654	0.886676
